# Aberrant microglial responses shape hypothalamic circuits in anorexia nervosa

**DOI:** 10.64898/2026.09.18.748216

**Authors:** Jingjing Xu, Emmy Erskine, Barbara Eramo, Karin Zimmer, Chiara Camoglio, Mridul Chaudhary, Tianxu Feng, Funda Orhan, Elisabeth Welch, Lars Selander, Catharina Lavebratt, Tomas Hökfelt, Martin Schalling, Samudyata Samudyata, Carl M. Sellgren, Ida AK Nilsson

## Abstract

Multimodal data indicates that microglia contribute to the pathophysiology of anorexia nervosa (AN). Here, we investigated microglial modulation of hypothalamic circuits – key regulators of energy balance – hypothesising an implication in the prolonged starvation and low body weight of AN. First, we generated microglia as well as hypothalamic and cortical neurons from patient-derived induced pluripotent stem cells (iPSCs) to discover upregulation of synapse-related genes in hypothalamic neurons, reduced microglial uptake of hypothalamic synaptic structures, and a microglial unresponsivness to the satiety hormone glucagon-like peptide-1. In an AN animal model (*anx*/*anx* mouse), spatial transcriptomics indicated hypothalamic microglial activation and disrupted microglia-synapse signaling. Despite an increased microglia density in both the arcuate nucleus (ARC) and the dorsomedial hypothalamus region (DMH), microglia displayed a decreased per cell uptake of synaptic material in Arc. Together, these data suggest that microglial responses shape hypothalamic circuits with possible implications for the maintained negative energy balance of AN.
