## Supplementary Table 4 for "Aberrant microglial responses shape hypothalamic circuits in anorexia nervosa"

### Sheet: Sheet1
time	Control microglia fed with cortical synaptosome			AN microglia fed with cortical synaptosome				Control microglia fed with hypothalamic synaptosome			AN microglia fed with hypothalamic synaptosome					Control microglia fed with hypothalamic synaptosome after GLP1 stimulation			AN microglia fed with hypothalamic synaptosome after GLP1 stimulation				Control microglia fed with cortical synaptosome after GLP1 stimulation				AN microglia fed with cortical synaptosome after GLP1 stimulation
00:00:00	69733.7	51628.2	63041.7	115106	384669	90312.3	20312.3	157195	608804	129879	1342826	12137.3	296.366	11596.7	1271172	1151481	71619.5	1983.69	10494.8	264657	1701.4	6220	15785	10635.7	2244.34	113045	129459	244611	119088	13768.7
02:00:00	210321	219349	729037	456785	581213	170162	190162	7297308	21050540	9773706	3703165	2630846	5862351	5357066	6138103	5455602	10148690	5817412	6488512	6833519	1961581	2070081	605321	250697	100568	1033999	493807	792999	284292	1.04251e+06
04:00:00	907724	899614	1644581	1116865	1035759	1.0255e+06	1.2555e+06	19055440	38688800	22578910	11589610	9291312	13993320	13549460	11471370	13189500	11540670	7068745	14106570	18847020	5168970	7687090	2140509	1297135	771992	1930576	1095792	1128705	866050	3237811
06:00:00	1.36481e+06	1.85169e+06	2355888	2281260	2463701	1.5256e+06	2.5348e+06	29391560	54439470	35820630	18433900	16588600	19976280	20910770	15146260	20149050	23443600	18915480	21045180	25662740	9033252	13643570	2488586	2643730	1705333	2507743	1835083	1466947	1.33893e+06	4437121
08:00:00	2369019	3099694	2720502	3506179	2701696	2.00462e+06	3.60766e+06	42448160	65129970	49429860	23025870	22785690	27981060	28984680	18736140	25131150	35366220	24273040	27081310	29366830	11118360	18038150	2980214	3928332	2291892	2749224	2306615	2607330	2.0072e+06	5.05169e+06
10:00:00	3414127	4219492	2824656	4556546	3190893	2.69399e+06	4.69599e+06	45166550	75933630	57212800	28417690	27773060	28552100	34135590	22699540	29659600	45866100	34627880	33452320	34955100	14705160	21526660	3564420	4589972	2792059	3202455	3205898	3727377	2.63103e+06	5597893
12:00:00	4026413	4656027	3047483	5105273	3964328	3.74177e+06	5911778	58357380	85508050	64941910	37423540	30010250	33416580	37308030	25822750	33977190	53270680	39162000	36596610	45080300	16018580	24433070	4078598	5275685	3194934	3703832	4018876	4365406	3.12734e+06	5971896
14:00:00	4318389	4929321	3849520	5600985	4641631	4.33581e+06	6.03781e+06	69652760	94763670	76404080	51584390	35062200	33459910	45428780	26443780	37011040	60011420	52292860	41988230	51242700	14592480	27941400	4639567	5806831	3971542	3910743	5444838	5596486	3732643	6.09098e+06
16:00:00	4582529	4.92381e+06	3709682	5993404	5441792	4.65402e+06	6.1654e+06	69432720	94910720	81137540	53047430	38895910	33891730	51505170	27739480	41999960	61176140	58746650	44129280	58293180	17416230	30487680	4998104	5986645	3975249	3971639	5858286	5765977	4.11967e+06	6112368
18:00:00	4605847	5.04657e+06	3914569	6191244	5672143	4644898	6.18441e+06	69685410	95589900	85843660	51901460	42553730	33929870	57335430	29662160	43125980	64442920	59032680	46651530	58894100	17448680	30058440	5146877	6012926	4051250	4123789	5914807	5873184	4.27389e+06	6227987
