## Supplementary Table 7 for "Aberrant microglial responses shape hypothalamic circuits in anorexia nervosa"

### Sheet: iMG_baseline
Microglia_State	pval	padj	log2err	ES	NES	size	leadingEdge
Antigen Presenting 1	0.985127	1	0.00150616	-0.202925	-0.69767	96	NUDT8, MYBPH, PTPRE, LGALS12, DBI, ACY3, MIR503HG, PLAC8, SLC29A1, MIF, CX3CR1, AP1S2, IL17RA, CD1C, ICAM3, ALOX5AP, S100A8, TSPO, HERPUD1, FDPS, IFITM2
Antigen Presenting 2	0.0620429	0.227491	0.00791574	0.35472	1.26825	138	HLA-DQA1, HLA-DQB1, PKIB, LTB, HIP1, JUND, SLC18A2, CD1A, C12orf75, PSTPIP2, CIITA, S100B, PRKCB, HLA-DOA, GCA, GNA15, TEX30, IL18, BASP1, FAM107B, YWHAH, HLA-DRB1, DENND1B, EHD1, ALDH2, TSPAN33, RBPJ, HLA-DPB1, VASP, GDI2, HLA-DPA1, FUT7, HLA-DMA, AKR7A2, TLR10, PLEKHO1, TXNIP, RHOC, CNN2, RHOG, STK17B, JCHAIN, KCNK6, LCP1, JAML, LIMD2, PEA15, SUB1, CD207, SPTBN1, PAK1, CLNK, PSMB9, HLA-DRA, ACA…
Antigen Presenting 3	0.104392	0.287079	0.00604253	0.348127	1.22154	120	HLA-DQA1, HLA-DQB1, TNFRSF18, PKIB, CCL22, IL1RN, DAPP1, IL7R, JUND, SLC18A2, GPR183, PSTPIP2, CIITA, LAMP3, HLA-DOA, PHLDA1, PXDC1, CYTIP, CDKN1C, CHST2, SMAP2, TIFAB, PNRC1, BASP1, FAM107B, GPRIN3, HLA-DRB1, DENND1B, ALDH2, HLA-C, TSPAN33, CST7, RBPJ, RALA, HLA-DPB1, ORAI2, IER5, HLA-DPA1, HLA-DMA, TXNIP, TYMP, C15orf48, CREM, JAML, PEA15, SUB1, CD207, PALLD, HLA-DRA
Homeostatic	0.999967	1	0.00141053	0.141793	0.45965	71	MT-CO3, MT-CYB, MT-ND2, S100B, MT-ATP6, MT-ND3, MT-ND5, MT-CO2, MT-ND4L, IGF1, MT-ND4, MAF, TMIGD3, RNASE2, SMYD3, CCND1, BIN1
IFN responsive	0.254938	0.537054	0.00383747	-0.322693	-1.10411	93	USP18, MX2, MNDA, OASL, IFI44L, MT2A, IFITM1, RSAD2, TNFSF13B, IFIT1, IFI6, IFIT2, SAMD9L, LY6E, IFIT5, IFIT3, OAS2, CMPK2, OAS1, HLA-B, IFITM3
Neurodegenerative DAM 1	1.54843e-06	8.51634e-06	0.643552	-0.432433	-1.70546	296	APOE, APOC1, MNDA, SLC38A6, GPNMB, LGMN, FABP3, MTUS1, TREM2, PMP22, SLC15A3, C5AR1, MRC1, MITF, MPP1, ADAMDEC1, LINC01094, SDS, CNRIP1, DNASE2, AKAP6, CTSL, PLD3, SEZ6L2, ADA2, CTSD, LGALS3, SCARB2, ADORA3, FCGR1A, NUAK1, DMXL2, MSR1, GOLIM4, ABCC5, SLCO2B1, NPL, NEAT1, SORL1, LRP1, ANOS1, PILRA, HTRA1, CCR1, ADAM9, SLC7A8, VAT1, OTOA, RAB42, TIMP2, HSD17B14, RAB13, LIPA, ASAH1, GSTO1, CLN8, REN…
Neurodegenerative DAM 2	2.08909e-10	2.298e-09	0.826657	-0.518762	-2.00843	246	MRPS6, HTRA4, CYP27A1, ACP5, APOE, CADM1, CHI3L1, APOC1, TIMP3, RAB20, GPNMB, LGMN, SERPINI1, FABP3, OLR1, TREM2, RGCC, SLC15A3, MT2A, C5AR1, LPL, MITF, MPP1, ADAMDEC1, SDS, SLC16A10, DNASE2, CTSL, CTSD, LGALS3, ARID5B, BCL2A1, CD9, NQO1, NUAK1, MSR1, P2RX4, GOLIM4, ABCC5, ZFYVE16, LRPAP1, NPL, DBI, NEAT1, PILRA, ATF3, HTRA1, ADAM9, ELL2, VAT1, SLC17A5, FABP5, KLHL6, OTOA, RAB42, TIMP2, HSD17B14,…
Proliferative 1	0.821929	1	0.00163428	0.227161	0.896604	343	MND1, RBBP8, PXMP2, CCNE2, WEE1, BTG3, MCM8, CDT1, UNG, TOPBP1, CASP8AP2, SLF1, E2F2, SVIP, ESCO2, PKMYT1, C12orf75, ZNF367, RMI2, KNL1, MT-ND6, CENPH, TIPIN, TTF2, TEX30, SHCBP1, SMC4, SAC3D1, SMCHD1, RFC5, ORC6, ATAD5, HMGN2, PAICS, MSH2, BRCA1, DSN1, RPA1, EIF5A, EZH2, MCM4, DCTPP1, EIF5B, PPM1G, RPL39L, MCM10, ATAD2, SKA2, XRCC2, HDAC2, HNRNPU, DHFR, UBA2, POLD2, MRPL12, NME4, RPS26, BLM, NCA…
Proliferative 2	1	1	0.0013479	0.153513	0.608619	361	NUF2, DLGAP5, ODF2, NCAPG2, NEK2, GPR183, CCNA2, DEPDC1B, CDCA2, CDKN2A, DEPDC1, MT-ATP6, KNL1, GPSM2, MT-ND6, ECT2, TTF2, FAM83D, BIRC5, CENPF, ANLN, CEP350, SHCBP1, HJURP, SMC4, PRR11, RAD21, TTK, YWHAH, HMGN2, DAZAP1, SGO1, MZT1, RBM8A, CDKN3, BUB1, KIF14, EIF5A, IQGAP1, RNASE2, CCNB1, RPL39L, CCNI, SKA2, HMGN5, CCNF, DDX6, TPM3, CCDC88A, G2E3, TOP1, RCCD1, TRIOBP, DIAPH3, LMNB1, COX20, BRCA2,…
Proliferative 3	0.999993	1	0.00132027	0.177631	0.732064	593	MND1, TRIP13, RBBP8, PXMP2, CCNE2, NUF2, WEE1, BTG3, MCM8, E2F8, CDT1, BRIP1, SKA1, DLGAP5, TOPBP1, NCAPG2, NEK2, E2F2, CCNA2, DEPDC1B, CDCA2, SVIP, MIS18A, ESCO2, PKMYT1, PARP2, CDKN2A, DEPDC1, MT-ATP6, RMI2, KNL1, GPSM2, MT-ND6, ECT2, CENPH, HTATSF1, MCUB, TTF2, FAM83D, BIRC5, CENPF, ANLN, RDX, CEP350, SHCBP1, HJURP, SMC4, RBM25, PRR11, RAD21, SAC3D1, SMCHD1, TTK, ORC6, YWHAH, ATAD5, NDC1, HMGN…
Transition Homeo to DAM	0.292938	0.537054	0.00345306	-0.598664	-1.17591	7	TREM2, RAB42, CD63

### Sheet: iMG_synaptosome
Microglia_State	pval	padj	log2err	ES	NES	size	leadingEdge
Antigen Presenting 1	3.76033e-05	9.40083e-05	0.557332	-0.443391	-1.81093	96	MIR503HG, ACY3, LGALS12, RFLNB, ADGRG1, IL17RA, ACAT2, C12orf75, S100A8, ACAP1, FUT7, JCHAIN, CKLF, SLC29A1, GPR84, S100A9, NME1, PTPRE, TLR10, EBP, S100A4, AP1S2, RGS16, VASP, PRELID1, DDX21, MT-ATP6, IL1B, NUDT8, TOP1, GTF3A, MYBPH, CKB, NCL, DBI, PSME2, YWHAH, EIF5A, RPL22L1, CORO1A, FDFT1, APEX1, PPM1N, ACTB, NCF1, CX3CR1, TSPO, CCT2, COTL1, LCP1, C1QBP
Antigen Presenting 2	0.00242775	0.00485549	0.318603	-0.325858	-1.39613	138	SLC18A2, SPTBN1, C12orf75, ACAP1, FUT7, JCHAIN, CARD9, P2RY13, TEX30, SLC29A1, MPZL2, GCA, PAK1, MYOF, DENND1B, EHD1, TLR10, S100A4, FBXO2, AP1S2, TXNIP, SLC38A2, VASP, SPINT2, PRELID1, CD207, PPP1R12A, PRKCB, GAPT, CKB, TACSTD2, LIMD2, KCNK6, PKIB, FAM89B, SH3BGRL3, YWHAH, CCND3, IVNS1ABP, RHOG, RUNX3, CDC42BPA, FGR, CD1E, PPM1N, ACTB, ARPC1B, NCF1, CIITA, HIP1, COTL1, LCP1, LINC01480, HLA-DOA, …
Antigen Presenting 3	0.826994	1	0.000684845	0.304122	0.837161	120	LAMP3, NAMPT, SYTL3, CCL22, CST7, CD83, TMCC3, C15orf48, IL7R, HLA-A, YPEL3, CD86, CXCL16, HLA-DQA1, PILRA, TNFRSF18, BAIAP2, HLA-E, HLA-B, REL, HLA-DQB1, LYZ, B4GALT1, PXDC1, ENTPD1, SAT1, CHST2, HLA-DRA, PHLDA1, GPR183, SYNGR2, NABP1, CST3, S100A10, PSTPIP2, PLSCR1, PRDX6, MTR, BTG1, FABP5, HLA-DPB1, NAP1L1, SERPINB9, GAPDH, HLA-C, S100A6, NEAT1, PPA1, FAM107B, IL10RA, CLEC10A, TIMP1, HLA-DRB1,…
Homeostatic	5.24931e-07	1.74977e-06	0.659444	-0.538968	-2.10495	71	AGR2, IGFBP4, RNASE2, MTUS1, MT-CO3, MT-CYB, MT-ND3, VSIG4, MT-ND5, MT-CO2, MT-ND4L, MT-ND4, MT-ND2, FCGR1A, ACAT2, CD33, GATM, SQLE, S100A9, DHCR24, STAB1, CLEC11A, BST2, CCND1, SMYD3, MT-ATP6, IDI1, RNASET2, DAB2, FADS1, MAF, TUBA1A, PLBD1, RETN, IFI6
IFN responsive	0.994445	1	0.000254078	0.211212	0.573193	93	IFI44L, MT2A, IFIT1, ISG20, OASL, IFIT3, RSAD2, IFIT2, IFIT5, CMPK2, HERC5, MX2, TNFSF13B, PNPT1
Neurodegenerative DAM 1	1	1	2.38841e-05	0.16002	0.452829	296	OTOA, SLC11A1, AKAP6, MRC1, C5AR1, HOMER3, BLVRB, IGF1, SLC15A3, ZSCAN16-AS1, RNASE1, SGTB, ABCG1, MITF, LGALS3, CRTAP, A2M, CREBRF, ADAM9, GSTO1, RENBP, CMKLR1, GLUL, RGS1, IGF2R, SQSTM1, SDS, CTSL, PLA2G7, ATP6V0D2, DNASE2, OSBPL1A, PLIN2, PILRA, ZFAND5, SLC38A6, GPNMB, EEPD1, LINC01094, HSD17B14, PMP22, SMPDL3A, LGMN, SLC37A2, LAPTM4A, APOC1, DMXL2, CSTB, KLHDC8B, AMDHD2, MAFB, SGK1, RAB42, SE…
Neurodegenerative DAM 2	0.367907	0.613179	0.00189227	0.370867	1.04556	246	SLC16A10, MT2A, ATF3, CCL4L2, RAB20, OTOA, SLC11A1, BCL2A1, CYP27A1, NAMPT, LINC01857, C5AR1, IL4I1, CST7, CCL4, MRPS6, CD83, SLC15A3, CCL20, SGTB, SERPINI1, MITF, CADM1, GADD45B, LGALS3, C15orf48, A2M, ADAM9, GSTO1, RENBP, CXCL8, ELL2, GLUL, RGS1, IGF2R, SQSTM1, GNA13, KLHL6, SDS, ME1, CTSL, PLA2G7, ATP6V0D2, CXCL16, SLAMF7, DNASE2, P2RX4, PLIN2, IFI30, PILRA, ZFAND5, TNFAIP2, GPNMB, HSD17B14, C…
Proliferative 1	8.83678e-37	8.83678e-36	1.57637	-0.579476	-2.69023	343	CDCA7, CENPM, E2F2, DSN1, SLF1, MYBL2, CDC45, MCM10, SHCBP1, NCAPG, RRM2, MT-ND6, ACY3, FAM111B, ATAD2, RFC3, FIGNL1, E2F1, TOPBP1, TYMS, C21orf58, SMC4, MCM6, ORC6, PCLAF, TCF19, BRCA1, FEN1, NUSAP1, PRIM1, SFXN1, WEE1, TK1, SNRPA1, DNAJC9, GINS2, CENPU, MKI67, RMI2, ASF1B, TMEM160, HIRIP3, MND1, FBXO5, UHRF1, TMPO, MCM4, RAD51AP1, FANCI, ESCO2, FAM111A, SMC1A, MCM3, PCNA, SMC2, TFDP1, CDK1, RFC…
Proliferative 2	5.07448e-24	2.53724e-23	1.27091	-0.48063	-2.22717	361	HMMR, CDCA8, CENPM, ANLN, RNASE2, BUB1B, SAPCD2, SHCBP1, NCAPG, CCNA2, MT-ND6, KIFC1, DEPDC1B, TYMS, ARHGAP11A, FOXM1, SGO2, SMC4, BUB1, NDC80, PCLAF, NUSAP1, SPC24, TK1, GTSE1, SNRPA1, MKI67, KIF18A, TMEM160, LMO7, LINC01235, CENPF, ASPM, KIF4A, BIRC5, TMPO, CEP55, FANCI, SMC1A, SMC2, CENPN, ODF2, CCNF, CDK1, TROAP, CDC20, KNL1, DLGAP5, BARD1, SPAG5, TOP2A, ACAT2, MIS18BP1, HJURP, KIF23, MELK, Z…
Transition Homeo to DAM	0.816906	1	0.00256593	-0.320428	-0.699911	7	MMP9, NT5DC2, CD52, CD14, CD63, TREM2, RAB42
Proliferative 3	1e-50	1e-50		-0.538864	-2.59101	593	E2F8, TRIP13, KIF18B, BRIP1, HMMR, CDCA8, CENPM, E2F2, DSN1, ANLN, MYBL2, CDC45, MCM10, BUB1B, SAPCD2, SHCBP1, NCAPG, RRM2, CCNA2, MT-ND6, NRGN, SKA3, HINT2, KIFC1, FAM111B, ATAD2, RFC3, DEPDC1B, FIGNL1, TOPBP1, TYMS, ARHGAP11A, FOXM1, RECQL4, SGO2, C21orf58, SMC4, MCM6, ACOT7, POLA1, ORC6, CCDC34, BUB1, CDCA5, NDC80, PCLAF, TCF19, BRCA1, FEN1, NUSAP1, HAUS1, SPC24, PLK4, PRIM1, DERL3, WEE1, TK1,…

### Sheet: mouse_arc
Microglia_State	pval	padj	log2err	ES	NES	size	leadingEdge
Antigen_presentation	8.22146e-11	5.75502e-10	0.839089	0.939739	2.50238	14	B2M, LGALS3BP, BST2, ISG15, IFIT3, AXL, CD74, TYROBP, IFITM3, FCER1G, APOE
Inflammation	0.0296368	0.0345762	0.0115078	0.604421	1.60948	14	LY6E, RTP4, SLC12A9, CEPT1, MS4A6A
Interferon_signature	2.19201e-10	7.67204e-10	0.826657	0.982403	2.24101	8	CCL5, IRF7, IFIT1B, ISG15, IFIT3, GBP6, AXL
Neuroprotection	0.0585499	0.0585499	0.0082611	-0.770892	-1.44751	4	CACNA1A, GAS7
Phagocytosis	0.000206865	0.000362013	0.13601	0.655569	2.04299	26	B2M, LGALS3BP, AXL, CD74, TYROBP, FTL, FCER1G, APOE
Proliferation	0.0151443	0.0212021	0.0164842	0.766155	1.68155	7	GBP6, CD74, APOE
Surveillance	4.99021e-09	1.16438e-08	0.761461	0.773013	2.51117	31	B2M, BST2, ISG15, C1QC, MPEG1, C1QA, C1QB, PSMB8, RTP4, LAPTM5, TYROBP, IFITM3, CTSD, TREM2

### Sheet: mouse_dmh
Microglia_State	pval	padj	log2err	ES	NES	size	leadingEdge
Antigen_presentation	6.32823e-13	3.06712e-12	0.921426	0.912208	2.93019	19	ISG15, B2M, LGALS3BP, IFIT3, BST2, IFITM3, CD52, ZBP1, IFIT2, FCER1G, CD74, LAG3, APOE
Cytokine_production	0.00587699	0.00671655	0.0302694	0.892467	1.76236	4	CXCL10, NFKBIA
Inflammation	0.00109613	0.00219226	0.0920651	0.519963	1.9405	34	RTP4, LY6E, NFKBIA, FKBP5, HSPA5, APOD, SLC12A9, IFI30, DDX5, ATP6V0A2
Interferon_signature	7.6678e-13	3.06712e-12	0.921426	0.855843	2.98706	26	ISG15, CXCL10, IFIT1B, CCL5, GBP6, IFIT3, IRGM, GBP4, IFI44, IRF7, C4B, ZBP1, IFIT2, MNDA, RNF213
Neuroprotection	0.158177	0.158177	0.00402833	-0.483216	-1.28652	16	MYOF, DKK2, REPS2, PLTP, MYO1E, PPARG, EPAS1
Phagocytosis	0.0046303	0.00617373	0.050071	0.399167	1.66899	56	B2M, LGALS3BP, CD52, IFIT2, ARNT2, FCER1G, CD74, ABCA1, APOE, TYROBP, EEF1B2, TMSB4Y
Proliferation	0.00156629	0.00250606	0.0681837	0.677126	2.03609	15	GBP6, GBP4, C4B, CD74, SYT1, APOE
Surveillance	4.25965e-08	1.13591e-07	0.719513	0.603803	2.55301	59	ISG15, B2M, RTP4, C1QB, BST2, C1QA, IFITM3, C1QC, FKBP5, TREM2, CTSD, RNF213, PSMB8, IFI30, MPEG1, TYROBP, TMSB4Y, TMEM176B, NSD2
