## Supplementary Table 8 for "Aberrant microglial responses shape hypothalamic circuits in anorexia nervosa"

### Sheet: Syn1-2 count per image ARC
WT	Anx
3009	2814
3469	2837
3047	1912
3757	2679
3774	4138
3399	4602
3213	4862
3731	3926
3979	3835
2834	3949
3133	4502
	2337
	2656
	2339
	2571
	3054
	3135
	2738

### Sheet: Volume per image (um3) ARC
WT	Anx
216984	241033
220593	216463
207356	202516
197957	232832
190984	150689
228405	164245
171340	170281
186124	161708
203312	147269
196457	154915
194302	161824
	171761
	240767
	223331
	226461
	188996
	222977
	218185

### Sheet: Syn1-2 count inside cells ARC
WT	Anx
70	146
77	33
52	72
57	237
56	61
48	59
127	85
54	189
72	147
85	208
71	119
	64
	75
	91
	96
	284
	131
	165

### Sheet: Number of IBA1+ cells ARC
WT	Anx
5	7
5	4
6	6
5	10
6	8
6	8
7	9
4	12
7	11
7	10
6	9
	8
	8
	8
	9
	9
	7
	5

### Sheet: Volume of IBA1+ cells (um3) ARC
WT	Anx
1284.27	4229.02
2428.35	2086.51
1413.93	4051.07
1527.89	7738.32
2281.21	1925.67
1281.7	1886.75
2794.44	3216.54
1146.07	4044.12
1708.83	2747.6
1841.09	2722.08
1911.56	2417.86
	3391.78
	4254.95
	4305.98
	6062.07
	4611.57
	3170.84
	3095.45

### Sheet: Syn1-2 count per image DMH
WT	Anx
4430	3614
3393	3046
4299	3465
4124	2995
3569	4026
4404	3129
3857	4292
4426	4475
4383	3936
4770	4456
5175	2711
	3075

### Sheet: Volume per image (um3) DMH
WT	Anx
171548	228707
174564	248453
186446	226141
195278	261428
204998	162753
142681	164872
168300	159629
172018	163988
217063	122002
228378	130593
216470	156482
	158751

### Sheet: Syn1-2 count inside cells DMH
WT	Anx
160	167
116	154
89	98
91	101
93	92
102	102
109	42
80	81
94	101
93	131
	131
	90

### Sheet: Number of IBA1+ cells DMH
WT	Anx
7	6
5	7
6	9
6	9
8	6
8	8
7	6
7	6
5	5
6	5
	8
	8

### Sheet: Volume of IBA1+ cells (um3) DMH
WT	Anx
3013.18	3932.02
2153.41	4402.49
2000.52	4171.3
2126.15	4549.62
1568.47	3001.26
2432.48	4741.05
2151.36	2091.34
2434.06	2270.71
1713.71	1321.29
1480.77	2480.02
	4482.51
	4341.92
